# The long-time orphan protist *Meringosphaera mediterranea* Lohmann, 1902 [1903] is a centrohelid heliozoan

**DOI:** 10.1101/2021.03.17.435794

**Authors:** Vasily V. Zlatogursky, Yegor Sh□shkin, Daria Drachko, Fabien Burki

## Abstract

*Meringosphaera* is an enigmatic marine protist without clear phylogenetic affiliation, but it has long been suggested to be a chrysophytes-related autotroph. Microscopy-based reports indicate that it has a worldwide distribution, but no sequence data exists so far. We obtained the first 18S rDNA sequence for *M. mediterranea* (identified using light and electron microscopy) from the West Coast of Sweden. Observations of living cells revealed granulated axopodia and up to 6 globular photosynthesizing bodies about 2 μm in diameter, the nature of which requires further investigation. The ultrastructure of barbed undulating spine scales and patternless plate scales with a central thickening is in agreement with previous reports. Molecular phylogenetic analysis placed *M. mediterranea* inside the NC5 environmental clade of Centroplasthelida (Haptista) along with additional environmental sequences, together closely related to Choanocystidae. This placement is supported by similar scales in *Meringosphaera* and Choanocystidae. We searched the Tara Oceans 18S-V9 metabarcoding dataset which revealed four OTUs with 95.5-98.5% similarity, with oceanic distribution similar to that based on morphological observations. The current taxonomic position and species composition of the genus are discussed. The planktonic lifestyle of *M. mediterranea* contradicts the view of some authors that centrohelids enter the plankton only temporarily.
