## Supplementary Table 1 for "The long-time orphan protist *Meringosphaera mediterranea* Lohmann, 1902 [1903] is a centrohelid heliozoan"

### Sheet: Sheet1
Kieler Förde	Hensen, 1887	54.597358, 10.379649	Autumn and spring	Taf. 5; Fig. 55	0-5 m				30	25
Coast of Sicily (Syracuse)	Lohmann, 1903	42.396044, 13.786865	October to March	Taf. 1; Fig. 17-19	surface				6,5	2020-09-07
Adriatic sea	Schiller, 1916	42.469857, 17.220878		Textfig. P; Taf. 3; Fig. 3	0-25 m				2020-07-06		2020-06-03
West-Indian Ocean	Thorrington-Smith, 1970	-7.016667, 67.333333		Fig. 1, 10a, b, c					2020-06-03	4-20; 7 most common		5-30, usually 10-20
Indian Ocean	Norris, 1971	?
Kastel Bay	Leadbeater, 1974	43.601734, 16.380586	August		Surface, 5, 10, 20 m	19-24
Kotor Bay	Leadbeater, 1974	42.431788, 18.655021	August			16-26	35-36 ppt
Bay of Algiers	Leadbeater, 1974	37.198085, 3.121994	September			18-24	36-37 ppt	20 um mesh
Gulf of Elat	Thomsen, 1978	28.777745, 34.734829	April		0 m	25	40 ppt
New Zealand	Moestrup, 1979	-36.183998, 174.662842	September	Figs 2, 6	0 m	15	35	20 um mesh
Disko Bugt, West Greenland	Thomsen, 1982	69.259873, -53.565774				0-13
Gulf of Alaska	Booth et al, 1982	57.000700, -144.000086	May	Figs 1, 2	0 m				5.7-6.8	15		12.9-20.1	2.2-2.5
Victoria coastal waters, Australia	Beech, 1983	-38.640943, 144.651920
North-West Shelf of Australia	Hallegraeff, 1983	-19.950681, 117.625552		Fig. 4b		29-30							0.4x0.8
East Australian Current	Hallegraeff, 1983	-30.735617, 155.271831		Fig. 4a		17-22						30-40
Weddell Sea	Buck and Garrison, 1983	-69.696498, -45.081809		Fig. 2, 3						14		22.1-27.3
North Atlantic	Estep and Davis, 1984	?		Fig. 34
North Pacific central Gyre	Hoepffner and Haas, 1990	37.212503, -163.723836		Fig. 1					5			15-20
Kattegat	Vørs, 1992	57.171859, 11.308919		Fig. 6.14						20-25		21.2-21.7	1.9
Skagerrak	Kuylenstierna and Karlson, 1994	58.478363, 9.895284									at least 6
Temperate Canadian fjord, Saanich Inlet	Smith and Hobson, 1994	48.654073, -123.513049
Equatorial Pacific	Vørs, 1995	5.580998, -154.300782	February-March					20 um mesh
Greenland sea	Ikävalko and Gradinger, 1997	78.757802, -5.863259		Fig. 15
Kongsfjorden	Hasle and Heimdal, 1998)	79.000098, 11.666109
Southern Indian Ocean	Kahn and Aubry, 2006	-35.000000, 45.000000		Pl. 3 Fig. 2
Derwent River	LeRoi and Hallegraeff, 2006	-42.120979, 146.211198		Fig. 3a, b - actual location unclear								14-19	2.5-3.1 x 1.7-1.9
Dru Point	LeRoi and Hallegraeff, 2006	-43.023739, 147.277108
Oyster Cove Point	LeRoi and Hallegraeff, 2006	-32.733529, 151.958376
Pipeclay Lagoon	LeRoi and Hallegraeff, 2006	-42.966019, 147.523612
Roches Beach	LeRoi and Hallegraeff, 2006	-42.889490, 147.502686
Coles Bay	LeRoi and Hallegraeff, 2006	-42.029143, 148.166781
The Patos Lagoon	Bergesch et al., 2008	-31.015296, -51.250000										7.3-11.9
	Bosak et al., 2012									2020-12-10
coast of Alaska	https://issuu.com/bigelowlab/docs/2014_bigelow_annual_report	66.873365, -162.670961	summer
Yellow sea	Liu and Chen, 2015	35.929282, 123.774061
Labrador sea	Fragoso, 2016	56.932940, -51.272346
Kings Bay	Tsagaraki et al., 2018	78.943517, 12.131846	June-July
Mauretania upwelling	http://www.mikrotax.org/Nannotax3/index.php?taxon=Meringosphaera%20mediterranea&module=non_cocco	17.979102, -16.978027			40 m
S. Atlantic	http://www.mikrotax.org/Nannotax3/index.php?taxon=Meringosphaera%20mediterranea&module=non_cocco	-32.300000, -30.383333			48 m
S. Atlantic	http://www.mikrotax.org/Nannotax3/index.php?taxon=Meringosphaera%20mediterranea&module=non_cocco	-19.200000, -25.000000			125 m
N. Atlantic	http://www.mikrotax.org/Nannotax3/index.php?taxon=Meringosphaera%20mediterranea&module=non_cocco	60.650000, -29.000000			60 m
Alboran Sea	http://www.mikrotax.org/Nannotax3/index.php?taxon=Meringosphaera%20mediterranea&module=non_cocco	37.716667-0.7			42.5 m
Naples	BioMarks Naples2009 http://www.biomarks.eu/s05795-meringosphaera-mediterranea	40.80833314.25
King County	http://green2.kingcounty.gov/marine/Photo/Individual/3/448?photoId=1143	47.632290, -122.424248
Roscoff	https://planktonnet.awi.de/index.php?contenttype=image_details&itemid=55379#content	48.729316, -3.988733	August
